# EHMT2 Controls Transcriptional Noise and the Developmental Switch after Gastrulation in the Mouse Embryo

**DOI:** 10.1101/2021.03.29.437567

**Authors:** Tie-Bo Zeng, Nicholas Pierce, Ji Liao, Purnima Singh, Wanding Zhou, Piroska E. Szabó

## Abstract

Embryos that carry zygotic or parental mutations in *Ehmt2*, the gene encoding the main euchromatic histone H3K9 methyltransferase, EHMT2, exhibit variable developmental delay. We asked the question whether the delayed embryo is different transcriptionally from the normally developing embryo when they reach the same developmental stage. We collected embryos carrying a series of genetic deficiencies in the *Ehmt2* gene and performed total RNA sequencing of somite stage-matched individual embryos. We applied novel four-way comparisons to detect differences between normal versus deficient embryos, and between 12-somite and 6-somite embryos. Importantly, we also identified developmental changes in transcription that only occur during the development of the normal embryo. We found that at the 6-somite stage, gastrulation-specific genes were not precisely turned off in the *Ehmt2*^−/−^ embryos, and genes involved in organ growth, connective tissue development, striated muscle development, muscle differentiation, and cartilage development were not precisely switched on in the *Ehmt2*^−/−^ embryos. Zygotic EHMT2 reduced transcriptional variation of developmental switch genes and at some repeat elements at the six-somite stage embryos. Maternal EHMT2-mutant embryos also displayed great transcriptional variation consistent with their variable survival, but transcription was normal in developmentally delayed parental haploinsufficient embryos, consistent with their good prospects. Global profiling of transposable elements in the embryo revealed that specific repeat classes responded to EHMT2. DNA methylation was specifically targeted by EHMT2 to LTR repeats, mostly ERVKs. Long noncoding transcripts initiated from those misregulated ‘driver’ repeats in *Ehmt2*^−/−^ embryos, and extended to several hundred kilobases, encompassing a multitude of additional, similarly misexpressed ‘passenger repeats.’ These findings establish EHMT2 as an important regulator of the transition between gastrulation programs and organ specification programs and of variability.
