## Supplemental Table 1 for "EHMT2 Controls Transcriptional Noise and the Developmental Switch after Gastrulation in the Mouse Embryo"

### Sheet: Summary surviving MATMUT
Mating type	Female	Male	Number of pups born	Number of pups died 1-6 dpp	Number of plugs	Number of litters	Mating pairs	Average litter size	Pups per plug	Length of gestation
Control	Ehmt2 fl/fl	JF1/Ms	15	0	2	2	2	7.5	7.5	19.5
Maternal effect	Ehmt2 fl/fl; Tg.Zp3Cre+	129S1	33	0	11	9	8	3.66667	3	20.5
	Ehmt2 fl/fl; Tg.Zp3Cre+	C57BL/6J	15	2	8	5	6	3	1.875	20.5
	Ehmt2 fl/fl; Tg.Zp3Cre+	JF1/Ms	2	0	5	1	5	2	0.4	20.5
	Ehmt2 fl/fl; Tg.Zp3Cre+	Ehmt2 -/+ (JF1)	7	1	5	5	4	1.4	1.4	20.5
F1	F1 Ehmt2 mat(-/-)/+	C57Bl/6J	38	4	5	5	5	7.6	7.6
