## Supplemental Table 2 for "EHMT2 Controls Transcriptional Noise and the Developmental Switch after Gastrulation in the Mouse Embryo"

### Sheet: Embryomatrix
Sample	Title	Short ID for Tables	Sample type	EMBRYO Genotype	Maternal germline genotype	Paternal genotype	Cross	Somite_Number	Sex	Day of Collection	Time of Collection	Age (dpc)		Sample ID
TZEM01	Control embryo #1	CONTROL.SIX.1J.1	CONTROL	WT	WT	WT	1xJ	SIX	F	8	09:00:00	8.5		CONTROL_WT_1J_6SOM_F_EM2
TZEM02R	Control embryo #2	CONTROL.SIX.1J.2	CONTROL	WT	WT	WT	1xJ	SIX	F	8	09:00:00	8.5		CONTROL_WT_1J_6SOM_F_EM9
TZEM03	Control embryo #3	CONTROL.SIX.1J.3	CONTROL	WT	WT	WT	1xJ	SIX	M	8	09:00:00	8.5		CONTROL_WT_1J_6SOM_M_EM4
TZEM04	Control embryo #4	CONTROL.SIX.1J.4	CONTROL	WT	WT	WT	1xJ	SIX	M	8	09:00:00	8.5		CONTROL_WT_1J_6SOM_M_EM6
TZEM05	Control embryo #5	CONTROL.SIX.J1.1	CONTROL	WT	WT	WT	Jx1	SIX	F	8	13:00:00	8.5		CONTROL_WT_J1_6SOM_F_EM19
TZEM06	Control embryo #6	CONTROL.SIX.J1.2	CONTROL	WT	WT	WT	Jx1	SIX	M	8	13:00:00	8.5		CONTROL_WT_J1_6SOM_F_EM24
TZEM07	Control embryo #7	CONTROL.SIX.J1.3	CONTROL	WT	WT	WT	Jx1	SIX	M	8	13:00:00	8.5		CONTROL_WT_J1_6SOM_M_EM20
TZEM08	Control embryo #8	CONTROL.SIX.J1.4	CONTROL	WT	WT	WT	Jx1	SIX	F	8	13:00:00	8.5		CONTROL_WT_J1_6SOM_M_EM23
TZEM09	Maternal mutant embryo #1	MATMUT.SIX.1J.1	MATERNAL MUTANT	HET	HOMO (fl/fl;Cre+)	WT	1xJ	SIX	F	8	09:00:00	8.5		MAT_MUT_1J_6SOM_F_EM10
TZEM10	Maternal mutant embryo #2	MATMUT.SIX.1J.2	MATERNAL MUTANT	HET	HOMO (fl/fl;Cre+)	WT	1xJ	SIX	F	9	09:00:00	9.5		MAT_MUT_1J_6SOM_F_EM48
TZEM11	Maternal mutant embryo #3	MATMUT.SIX.1J.3	MATERNAL MUTANT	HET	HOMO (fl/fl;Cre+)	WT	1xJ	SIX	M	9	09:00:00	9.5		MAT_MUT_1J_6SOM_M_EM44
TZEM12	Maternal mutant embryo #4	MATMUT.SIX.1J.4	MATERNAL MUTANT	HET	HOMO (fl/fl;Cre+)	WT	1xJ	SIX	M	9	09:00:00	9.5		MAT_MUT_1J_6SOM_M_EM50
TZEM13	Maternal control embryo #1	MATWT.SIX.1J.1	MATERNAL CONTROL WILD TYPE	WT	WT (fl/fl;Cre-)	WT	1xJ	SIX	F	8	09:00:00	8.5		MAT_WT_1J_6SOM_F_EM5
TZEM14	Maternal control embryo #2	MATWT.SIX.1J.2	MATERNAL CONTROL WILD TYPE	WT	WT (fl/fl;Cre-)	WT	1xJ	SIX	F	8	09:00:00	8.5		MAT_WT_1J_6SOM_F_EM8
TZEM15	Maternal control embryo #3	MATWT.SIX.1J.3	MATERNAL CONTROL WILD TYPE	WT	WT (fl/fl;Cre-)	WT	1xJ	SIX	M	8	09:00:00	8.5		MAT_WT_1J_6SOM_M_EM6
TZEM16	Maternal control embryo #4	MATWT.SIX.1J.4	MATERNAL CONTROL WILD TYPE	WT	WT (fl/fl;Cre-)	WT	1xJ	SIX	M	8	09:00:00	8.5		MAT_WT_1J_6SOM_M_EM7
TZEM17	Paternal haploinsufficient embryo #1	PATHAPLO_WT.SIX.J1.1	PATERNAL HAPLOINSUFFICIENT WILD TYPE	WT	WT	HET	Jx1	SIX	F	8	13:00:00	8.5		PATHAPLO_WT_J1_6SOM_F_EM26
TZEM18	Paternal haploinsufficient embryo #2	PATHAPLO_WT.SIX.J1.2	PATERNAL HAPLOINSUFFICIENT WILD TYPE	WT	WT	HET	Jx1	SIX	F	8	13:00:00	8.5		PATHAPLO_WT_J1_6SOM_F_EM34
TZEM19	Paternal haploinsufficient embryo #3	PATHAPLO_WT.SIX.J1.3	PATERNAL HAPLOINSUFFICIENT WILD TYPE	WT	WT	HET	Jx1	SIX	M	8	13:00:00	8.5		PATHAPLO_WT_J1_6SOM_M_EM29
TZEM20	Paternal haploinsufficient embryo #4	PATHAPLO_WT.SIX.J1.4	PATERNAL HAPLOINSUFFICIENT WILD TYPE	WT	WT	HET	Jx1	SIX	M	8	13:00:00	8.5		PATHAPLO_WT_J1_6SOM_M_EM30
TZEM21	Maternal haploinsufficient embryo #1	MATHAPLO_WT.SIX.J1.1	MATERNAL HAPLOINSUFFICIENT WILD TYPE	WT	HET	WT	Jx1	SIX	F	8	13:00:00	8.5		MATHAPLO_WT_J1_6SOM_F_EM18
TZEM22	Maternal haploinsufficient embryo #2	MATHAPLO_WT.SIX.J1.2	MATERNAL HAPLOINSUFFICIENT WILD TYPE	WT	HET	WT	Jx1	SIX	F	8	13:00:00	8.5		MATHAPLO_WT_J1_6SOM_F_EM24
TZEM23	Maternal haploinsufficient embryo #3	MATHAPLO_WT.SIX.J1.3	MATERNAL HAPLOINSUFFICIENT WILD TYPE	WT	HET	WT	Jx1	SIX	M	8	13:00:00	8.5		MATHAPLO_WT_J1_6SOM_M_EM20
TZEM24	Maternal haploinsufficient embryo #4	MATHAPLO_WT.SIX.J1.4	MATERNAL HAPLOINSUFFICIENT WILD TYPE	WT	HET	WT	Jx1	SIX	M	8	13:00:00	8.5		MATHAPLO_WT_J1_6SOM_M_EM21
TZEM25	Homozygous mutant embryo reciprocal cross#1	HOMO.SIX.1J.1	ZYGOTIC HOMOZYGOUS MUTANT	HOMO	HET	HET	1xJ	SIX	F	8	13:00:00	8.7		ZYG_HOMO_1J_6SOM_F_EM13
TZEM26	Homozygous mutant embryo reciprocal cross#2	HOMO.SIX.1J.2	ZYGOTIC HOMOZYGOUS MUTANT	HOMO	HET	HET	1xJ	SIX	F	8	13:00:00	8.7		ZYG_HOMO_1J_6SOM_F_EM15
TZEM27	Homozygous mutant embryo reciprocal cross#3	HOMO.SIX.1J.3	ZYGOTIC HOMOZYGOUS MUTANT	HOMO	HET	HET	1xJ	SIX	M	8	18:00:00	8.9		ZYG_HOMO_1J_6SOM_M_EM59
TZEM28	Homozygous mutant embryo reciprocal cross#4	HOMO.SIX.1J.4	ZYGOTIC HOMOZYGOUS MUTANT	HOMO	HET	HET	1xJ	SIX	M	8	18:00:00	8.9		ZYG_HOMO_1J_6SOM_M_EM82
TZEM29	Homozygous mutant 12 somite embryo #1	HOMO.TWELVE.J1.1	ZYGOTIC HOMOZYGOUS MUTANT	HOMO	HET	HET	Jx1	TWELVE	F	9	09:00:00	9.5		ZYG_HOMO_J1_12SOM_F_EM47
TZEM30	Homozygous mutant 12 somite embryo #2	HOMO.TWELVE.J1.2	ZYGOTIC HOMOZYGOUS MUTANT	HOMO	HET	HET	Jx1	TWELVE	F	9	09:00:00	9.5		ZYG_HOMO_J1_12SOM_F_EM48
TZEM31	Homozygous mutant 12 somite embryo #3	HOMO.TWELVE.J1.3	ZYGOTIC HOMOZYGOUS MUTANT	HOMO	HET	HET	Jx1	TWELVE	M	9	09:00:00	9.5		ZYG_HOMO_J1_12SOM_M_EM40
TZEM32	Homozygous mutant 12 somite embryo #4	HOMO.TWELVE.J1.4	ZYGOTIC HOMOZYGOUS MUTANT	HOMO	HET	HET	Jx1	TWELVE	M	9	09:00:00	9.5		ZYG_HOMO_J1_12SOM_M_EM41
TZEM33	Homozygous mutant embryo#1	HOMO.SIX.J1.1	ZYGOTIC HOMOZYGOUS MUTANT	HOMO	HET	HET	Jx1	SIX	F	8	18:00:00	8.7		ZYG_HOMO_J1_6SOM_F_EM68
TZEM34	Homozygous mutant embryo#2	HOMO.SIX.J1.2	ZYGOTIC HOMOZYGOUS MUTANT	HOMO	HET	HET	Jx1	SIX	F	8	18:00:00	8.7		ZYG_HOMO_J1_6SOM_F_EM68Dec
TZEM35	Homozygous mutant embryo#3	HOMO.SIX.J1.3	ZYGOTIC HOMOZYGOUS MUTANT	HOMO	HET	HET	Jx1	SIX	M	8	18:00:00	8.7		ZYG_HOMO_J1_6SOM_M_EM35
TZEM36	Homozygous mutant embryo#4	HOMO.SIX.J1.4	ZYGOTIC HOMOZYGOUS MUTANT	HOMO	HET	HET	Jx1	SIX	M	8	18:00:00	8.7		ZYG_HOMO_J1_6SOM_M_EM85
TZEM37	Wild type embryo reciprocal cross#1	WT.SIX.1J.1	WILD TYPE	WT	HET	HET	1xJ	SIX	F	8	13:00:00	8.7		ZYG_WT_1J_6SOM_F_EM44
TZEM38	Wild type embryo reciprocal cross#2	WT.SIX.1J.2	WILD TYPE	WT	HET	HET	1xJ	SIX	F	8	13:00:00	8.7		ZYG_WT_1J_6SOM_F_EM475
TZEM39	Wild type embryo reciprocal cross#3	WT.SIX.1J.3	WILD TYPE	WT	HET	HET	1xJ	SIX	M	8	09:00:00	8.5		ZYG_WT_1J_6SOM_M_EM22
TZEM40	Wild type embryo reciprocal cross#4	WT.SIX.1J.4	WILD TYPE	WT	HET	HET	1xJ	SIX	M	8	13:00:00	8.7		ZYG_WT_1J_6SOM_M_EM39
TZEM41	Wild type 12 somite embryo #1	WT.TWELVE.J1.1	WILD TYPE	WT	HET	HET	Jx1	TWELVE	F	8	18:00:00	8.7		ZYG_WT_J1_12SOM_F_EM38
TZEM42	Wild type 12 somite embryo #2	WT.TWELVE.J1.2	WILD TYPE	WT	HET	HET	Jx1	TWELVE	F	8	18:00:00	8.7		ZYG_WT_J1_12SOM_F_EM73
TZEM43	Wild type 12 somite embryo #3	WT.TWELVE.J1.3	WILD TYPE	WT	HET	HET	Jx1	TWELVE	M	8	18:00:00	8.7		ZYG_WT_J1_12SOM_M_EM70Dec
TZEM44	Wild type 12 somite embryo #4	WT.TWELVE.J1.4	WILD TYPE	WT	HET	HET	Jx1	TWELVE	M	8	18:00:00	8.7		ZYG_WT_J1_12SOM_M_EM72Dec
TZEM45	Wild type embryo#1	WT.SIX.J1.1	WILD TYPE	WT	HET	HET	Jx1	SIX	F	8	09:00:00	8		ZYG_WT_J1_6SOM_F_EM71
TZEM46	Wild type embryo#2	WT.SIX.J1.2	WILD TYPE	WT	HET	HET	Jx1	SIX	F	8	09:00:00	8		ZYG_WT_J1_6SOM_F_EM89
TZEM47	Wild type embryo#3	WT.SIX.J1.3	WILD TYPE	WT	HET	HET	Jx1	SIX	M	8	09:00:00	8		ZYG_WT_J1_6SOM_M_EM61
TZEM48	Wild type embryo#4	WT.SIX.J1.4	WILD TYPE	WT	HET	HET	Jx1	SIX	M	8	09:00:00	8		ZYG_WT_J1_6SOM_M_EM72
TZEM58	Maternal zygotic mutant embryo #1	MATZYG.FOUR.1J.1	MATERNAL-ZYGOTIC MUTANT	HOMO	HOMO (fl/fl;Cre+)	HET	1xJ	FOUR	F	9	09:00:00	9.5		MATZYG_HOMO_1J_4SOM_F_EM58
TZEM64	Maternal zygotic mutant embryo #2	MATZYG.SIX.1J.2	MATERNAL-ZYGOTIC MUTANT	HOMO	HOMO (fl/fl;Cre+)	HET	1xJ	SIX	F	9	09:00:00	9.5		MATZYG_HOMO_1J_6SOM_F_EM64
Abbreviations: Wild type, WT; Homozygous, HOMO; Zygotic, ZYG; Maternal, MAT; Maternal mutant, MATMUT; Paternal haploinsufficiency, PATHAPLO; Maternal haploinsufficiency, MATHAPLO.
	1J: 129S1xJF1/Ms cross; J1: JF1/Msx129S1 cross
