## Supplemental Table 4 for "EHMT2 Controls Transcriptional Noise and the Developmental Switch after Gastrulation in the Mouse Embryo"

### Sheet: Embryo_ThreeWay_Down_TSS1000
chr	start	end	FDR	mean_methyl_diff	Number_cpg	pvalue_MWU	pvalue_2KDS	HOMO_methylation	WT_methylation	ensembl_ID	mgi_symbol	Threee-way comparison
chr5	97391379	97393379	3.0665e-12	-0.473643	56	4.2855e-14	1.0104e-14	0.45225	0.92589	ENSMUSG00000046000,ENSMUSG00000097516	4930467D21Rik,Naa11	WT6HOMO6_WT12HOMO6
chr5	97391417	97393417	3.0665e-12	-0.488907	54	4.563e-14	9.287e-15	0.43711	0.92602	ENSMUSG00000046000,ENSMUSG00000097516	4930467D21Rik,Naa11	WT6HOMO6_WT12HOMO6
chr12	66283401	66285401	1.0523e-09	-0.286493	69	4.1744e-14	5.2007e-12	0.65619	0.94268	ENSMUSG00000060499	Rpl10l	WT6HOMO6_WT12HOMO6
chr6	18108057	18110057	1.3028e-08	-0.4108	50	1.6891e-09	8.5848e-11	0.41216	0.82296	ENSMUSG00000010796	Asz1	WT6HOMO6_WT12HOMO6
chrX	48876713	48878713	1.9651e-06	-0.37075	40	3.5185e-12	1.6187e-08	0.51672	0.88747	ENSMUSG00000079606	Gm595	WT6HOMO6_WT12HOMO6
chr7	6044161	6046161	2.4024e-06	-0.280286	42	6.0656e-09	2.3747e-08	0.6281	0.90838	ENSMUSG00000034690	Nlrp4c	WT6HOMO6_WT12HOMO6
chr18	61952075	61954075	2.432e-06	-0.430889	45	1.4644e-09	2.8046e-08	0.3186	0.74949	ENSMUSG00000045629	Sh3tc2	WT6HOMO6_WT12HOMO6
chr3	141211355	141213355	3.1047e-06	-0.502262	42	5.4495e-09	4.0918e-08	0.33905	0.84131	ENSMUSG00000047674	Pdha2	WT6HOMO6_WT12HOMO6
chr6	89095110	89097110	3.022e-05	-0.352306	49	1.651e-08	4.4807e-07	0.53892	0.89122	ENSMUSG00000055403	4933427D06Rik	WT6HOMO6_WT12HOMO6
chr16	88562183	88564183	3.2066e-05	-0.290333	36	4.1409e-08	5.2827e-07	0.57417	0.8645	ENSMUSG00000050520	Cldn8	WT6HOMO6
chr3	135347029	135349029	7.5994e-05	-0.433848	33	1.5649e-06	1.3772e-06	0.36745	0.8013	ENSMUSG00000050150	Slc9b1	WT6HOMO6_WT12HOMO6
chrX	73213333	73215333	8.2417e-05	-0.413063	32	2.497e-09	1.6293e-06	0.38159	0.79466	ENSMUSG00000067768	Xlr4b	WT6HOMO6_WT12HOMO6
chr7	120408647	120410647	0.00013859	-0.590478	23	1.6088e-07	3.1964e-06	0.25387	0.84435	ENSMUSG00000051900	Abca16	WT6HOMO6_WT12HOMO6
chrX	72385858	72387858	0.00013859	-0.386944	18	1.7755e-06	3.1945e-06	0.50344	0.89039	ENSMUSG00000043453	Magea10	WT6HOMO6_WT12HOMO6
chrX	136084255	136086255	0.00032192	-0.390571	28	4.1156e-07	7.9551e-06	0.48382	0.87439	ENSMUSG00000057000	Nxf3	WT6HOMO6_WT12HOMO6
chr13	105081122	105083122	0.00043105	-0.522565	23	5.7931e-07	1.2072e-05	0.34765	0.87022	ENSMUSG00000021718	4933425L06Rik	WT6HOMO6_WT12HOMO6
chrX	73191207	73193207	0.00043105	-0.40536	25	1.8918e-07	1.1503e-05	0.48412	0.88948	ENSMUSG00000073125	Xlr3b	WT6HOMO6_WT12HOMO6
chr9	121936223	121938223	0.00076643	-0.3385	26	0.00047313	2.2728e-05	0.26112	0.59962	ENSMUSG00000043773	1700048O20Rik	WT6HOMO6
chr6	82945902	82947902	0.00083404	-0.3665	42	5.1647e-09	2.6107e-05	0.21057	0.57707	ENSMUSG00000030041	M1ap	WT12WT6_WT12HOMO6
chr2	178406685	178408685	0.0019068	-0.217895	76	2.0387e-07	6.5967e-05	0.49437	0.71226	ENSMUSG00000060445	Sycp2	WT6HOMO6_WT12HOMO6
chr3	41527444	41529444	0.0024567	-0.351375	24	3.5234e-07	8.9042e-05	0.59696	0.94833	ENSMUSG00000106223	2400006E01Rik	WT6HOMO6_WT12HOMO6
chrX	61708497	61710497	0.0032541	-0.242264	53	1.161e-06	0.0001233	0.37638	0.61864	ENSMUSG00000057615	Ldoc1	WT6HOMO6
chr15	92343359	92345359	0.0032941	-0.488182	33	5.1463e-07	0.00013025	0.30597	0.79415	ENSMUSG00000097068	Gm26760	WT6HOMO6_WT12HOMO6
chr14	33588207	33590207	0.0058707	-0.355189	37	1.0044e-05	0.00025146	0.36103	0.71622	ENSMUSG00000021940	Ptpn20	WT6HOMO6_WT12HOMO6
chr13	59709330	59711330	0.0072573	-0.185278	36	1.4337e-06	0.00032281	0.70272	0.888	ENSMUSG00000050876	Spata31d1a	WT6HOMO6_WT12HOMO6
chr10	107485134	107487134	0.0075251	-0.248061	49	5.7773e-07	0.00037191	0.53778	0.78584	ENSMUSG00000000435	Myf5	WT6HOMO6
chr12	76443497	76445497	0.0075251	-0.417937	32	7.7646e-07	0.00035572	0.36163	0.77956	ENSMUSG00000073000	Gm10451	WT6HOMO6_WT12HOMO6
chr2	45695605	45697605	0.0075251	-0.380765	17	0.00060999	0.00037051	0.39924	0.78	ENSMUSG00000086202	1700019E08Rik	WT6HOMO6_WT12HOMO6
chr1	36682183	36684183	0.0091133	-0.107957	69	2.1604e-05	0.00046543	0.71204	0.82	ENSMUSG00000046337	Fam178b	WT12HOMO6
chr15	100668553	100670553	0.010559	-0.173588	51	3.5746e-06	0.00055664	0.66818	0.84176	ENSMUSG00000098112	Bin2	WT6HOMO6_WT12HOMO6
chr4	34049191	34051191	0.01143	-0.1829	50	0.00037481	0.00064023	0.1782	0.3611	ENSMUSG00000028264	Spaca1	WT6HOMO6_WT12HOMO6
chrX	7877262	7879262	0.01143	-0.109716	88	6.7322e-05	0.00062189	0.16033	0.27005	ENSMUSG00000031155	Pim2	WT12WT6
chr4	58284962	58286962	0.014361	-0.114536	28	0.00021271	0.00082809	0.77832	0.89286	ENSMUSG00000057280	Musk	WT6HOMO6_WT12HOMO6
chr4	154654318	154656318	0.01956	-0.361811	37	4.4497e-06	0.0011923	0.47389	0.8357	ENSMUSG00000086810	Gm13110	Intersection
chr7	107165990	107167990	0.030413	-0.272043	23	0.00016475	0.001904	0.64439	0.91643	ENSMUSG00000016626	Nlrp14	WT6HOMO6_WT12HOMO6
chrX	73096017	73098017	0.034698	-0.26964	25	0.00010013	0.0022865	0.55984	0.82948	ENSMUSG00000057836	Xlr3a	WT6HOMO6_WT12HOMO6
chr5	32231708	32233708	0.041208	-0.214111	36	2.4069e-05	0.0027834	0.667	0.88111	ENSMUSG00000029134	Plb1	WT6HOMO6_WT12HOMO6
chr7	141689340	141691340	0.047034	-0.121152	33	0.00011632	0.0032544	0.78739	0.90855	ENSMUSG00000025515	Muc2	WT12HOMO6
chr12	76794497	76796497	0.063618	-0.168625	24	0.000206	0.0045067	0.63483	0.80346	ENSMUSG00000042808	Gpx2	WT12WT6_WT12HOMO6
chr11	4439745	4441745	0.079019	-0.237113	53	0.00026325	0.0057509	0.42068	0.65779	ENSMUSG00000020419	Hormad2	WT6HOMO6_WT12HOMO6
chrX	73291976	73293976	0.090938	-0.168659	41	0.00017589	0.0068915	0.70395	0.87261	ENSMUSG00000067764	Xlr5c	WT6HOMO6_WT12HOMO6
chr10	7051478	7053478	0.098065	-0.198611	18	0.026781	0.0077318	0.21456	0.41317	ENSMUSG00000064065	Ipcef1	WT6HOMO6_WT12HOMO6
chr2	25212651	25214651	0.098065	-0.235333	51	3.097e-05	0.0079162	0.40547	0.6408	ENSMUSG00000036770	Stpg3	WT6HOMO6_WT12HOMO6
chr2	164714305	164716305	0.098065	-0.164857	28	0.0075613	0.00788	0.71671	0.88157	ENSMUSG00000074593	Spint5	WT6HOMO6_WT12HOMO6
chrX	101084405	101086405	0.10904	-0.114707	58	0.0027649	0.0089818	0.29022	0.40493	ENSMUSG00000031297	Slc7a3	WT12WT6
chr11	49186159	49188159	0.1176	-0.136243	37	0.0013487	0.0098811	0.64308	0.77932	ENSMUSG00000040283	Btnl9	WT6HOMO6_WT12HOMO6
chr14	41104035	41106035	0.12123	-0.254182	22	0.0038877	0.010385	0.50268	0.75686	ENSMUSG00000037798	Mat1a	WT6HOMO6_WT12HOMO6
chrX	37210041	37212041	0.13021	-0.151925	40	0.00041327	0.011583	0.69618	0.8481	ENSMUSG00000073243	Gm9	WT6HOMO6_WT12HOMO6
chr15	91198494	91200494	0.13372	-0.129316	38	0.00119	0.012116	0.75429	0.88361	ENSMUSG00000078932	CN725425	WT6HOMO6_WT12HOMO6
chr1	193509174	193511174	0.13743	-0.326048	21	0.00037151	0.012679	0.30338	0.62943	ENSMUSG00000097850	Mir205hg	WT6HOMO6_WT12HOMO6
chr14	33184066	33186066	0.1467	-0.116565	23	0.016145	0.013776	0.73517	0.85174	ENSMUSG00000051506	Wdfy4	WT6HOMO6_WT12HOMO6
chr11	34782892	34784892	0.15759	-0.153828	29	0.00011132	0.015478	0.70038	0.85421	ENSMUSG00000020143	Dock2	WT6HOMO6
chrX	98147769	98149769	0.17932	-0.105872	39	0.0033564	0.019203	0.21182	0.31769	ENSMUSG00000046532	Ar	WT12WT6
chrX	73242068	73244068	0.18612	-0.18619	21	0.01997	0.020237	0.64367	0.82986	ENSMUSG00000031362	Xlr4c	WT6HOMO6_WT12HOMO6
chr18	14705151	14707151	0.21979	-0.155056	36	0.025013	0.024622	0.39475	0.54981	ENSMUSG00000036743	Psma8	WT6HOMO6_WT12HOMO6
chr13	33904170	33906170	0.22532	-0.170846	26	0.0021079	0.026708	0.59015	0.761	ENSMUSG00000052180	Serpinb6c	WT12WT6_WT12HOMO6
chr2	58275779	58277779	0.22532	-0.1185	22	0.022795	0.025985	0.78245	0.90095	ENSMUSG00000086995	Gm13544	WT6HOMO6_WT12HOMO6
chr5	67462897	67464897	0.22532	-0.211115	26	0.0093559	0.027469	0.39169	0.60281	ENSMUSG00000107385	C330024D21Rik	WT12HOMO6
chr7	3163501	3165501	0.22532	-0.215292	24	0.00735	0.026751	0.64008	0.85537	ENSMUSG00000054753	AU018091	WT6HOMO6_WT12HOMO6
chr8	93196838	93198838	0.22532	-0.213647	17	0.0016239	0.027252	0.62612	0.83976	ENSMUSG00000056973	Ces1d	WT6HOMO6_WT12HOMO6
chr1	53186636	53188636	0.25475	-0.105783	23	0.0066638	0.032571	0.81143	0.91722	ENSMUSG00000060715	1700019A02Rik	WT6HOMO6_WT12HOMO6
chr6	66464699	66466699	0.25475	-0.211437	16	0.0037073	0.032556	0.57112	0.78256	ENSMUSG00000107479	2610300M13Rik	WT6HOMO6_WT12HOMO6
chr15	101711898	101713898	0.29412	-0.101514	35	0.017379	0.040702	0.66914	0.77066	ENSMUSG00000061527	Krt5	WT12HOMO6
chr6	48683549	48685549	0.29412	-0.104409	22	0.074437	0.039316	0.72773	0.83214	ENSMUSG00000054435	Gimap4	WT6HOMO6
chr1	71413910	71415910	0.32134	-0.102552	29	0.0027568	0.046433	0.80952	0.91207	ENSMUSG00000050296	Abca12	WT6HOMO6_WT12HOMO6
chr11	101329605	101331605	0.32134	-0.142074	27	0.0021352	0.047508	0.69967	0.84174	ENSMUSG00000019326	Aoc3	WT6HOMO6_WT12HOMO6
chr7	127295260	127297260	0.32134	-0.13712	25	0.020415	0.048705	0.66724	0.80436	ENSMUSG00000030830	Itgal	WT12HOMO6
chr1	131743022	131745022	0.37834	-0.141333	27	0.062921	0.06594	0.51741	0.65874	ENSMUSG00000042268	Slc26a9	WT6HOMO6
chr5	108773982	108775982	0.37834	-0.119833	54	0.0072502	0.065624	0.53896	0.6588	ENSMUSG00000055385	Rnf212	WT6HOMO6_WT12HOMO6
chr9	37417864	37419864	0.3919	-0.132957	23	0.0359	0.069728	0.68696	0.81991	ENSMUSG00000032128	Robo3	WT12WT6_WT12HOMO6
chr16	45223315	45225315	0.46378	-0.180409	22	0.030813	0.08714	0.48741	0.66782	ENSMUSG00000052013	Btla	WT6HOMO6_WT12HOMO6
chr9	110988499	110990499	0.46378	-0.125444	18	0.029031	0.087866	0.71517	0.84061	ENSMUSG00000057802,ENSMUSG00000066319	Gm10030,Rtp3	WT6HOMO6_WT12HOMO6
chr17	48298498	48300498	0.53331	-0.1586	15	0.040057	0.10407	0.55233	0.71093	ENSMUSG00000071068	Treml2	WT6HOMO6
chr6	52101949	52103949	0.53331	-0.123641	39	0.01455	0.10905	0.63697	0.76062	ENSMUSG00000085412	Halr1	WT6HOMO6_WT12HOMO6
chrX	135692790	135694790	0.53882	-0.164333	6	0.17965	0.11185	0.691	0.85533	ENSMUSG00000058252	Tcp11x2	WT6HOMO6_WT12HOMO6
chr5	105109276	105111276	0.55585	0.142286	7	0.097319	0.11752	0.47686	0.33457	ENSMUSG00000029298	Gbp9	WT6HOMO6
chr9	98863767	98865767	0.55585	-0.108645	76	0.021903	0.11902	0.36704	0.47568	ENSMUSG00000090470	Prr23a3	WT6HOMO6_WT12HOMO6
chr19	38263536	38265536	0.56839	0.116711	38	0.034952	0.1256	0.37961	0.26289	ENSMUSG00000067242	Lgi1	WT6HOMO6
chrX	97376216	97378216	0.56839	-0.114926	27	0.037101	0.12872	0.28467	0.39959	ENSMUSG00000034457	Eda2r	WT6HOMO6
chrX	135209687	135211687	0.57384	-0.104051	39	0.044045	0.13141	0.27803	0.38208	ENSMUSG00000031409	Tceal6	WT12WT6
chr6	86627164	86629164	0.59601	-0.152692	39	0.032067	0.13885	0.63564	0.78833	ENSMUSG00000033508	Asprv1	WT12WT6_WT12HOMO6
chr8	85364324	85366324	0.6124	-0.137516	31	0.087165	0.1473	0.53455	0.67206	ENSMUSG00000031698	Mylk3	WT6HOMO6
chr4	49450137	49452137	0.61312	-0.211375	8	0.082984	0.14852	0.722	0.93337	ENSMUSG00000070985	Acnat1	WT12HOMO6
chr9	110988713	110990713	0.62729	-0.104684	19	0.072578	0.15677	0.69416	0.79884	ENSMUSG00000057802,ENSMUSG00000066319	Gm10030,Rtp3	WT6HOMO6_WT12HOMO6
chrX	153117786	153119786	0.62729	-0.191615	13	0.044117	0.15708	0.22038	0.412	ENSMUSG00000071665	Foxr2	WT12HOMO6
chr11	9190942	9192942	0.6358	-0.110292	24	0.1432	0.16445	0.55733	0.66762	ENSMUSG00000004668	Abca13	WT6HOMO6
chr6	121299227	121301227	0.6358	-0.128914	35	0.10886	0.16443	0.35503	0.48394	ENSMUSG00000030108	Slc6a13	WT6HOMO6
chrX	73397736	73399736	0.64599	0.209625	8	0.13038	0.16815	0.7025	0.49288	ENSMUSG00000096966	Gm18336	WT6HOMO6_WT12HOMO6
chr11	58214008	58216008	0.65406	-0.175933	30	0.019494	0.17259	0.43383	0.60977	ENSMUSG00000069874	Irgm2	WT12HOMO6
chr2	104558184	104560184	0.70302	-0.232222	18	0.024682	0.1911	0.59439	0.82661	ENSMUSG00000086454	Platr14	WT6HOMO6_WT12HOMO6
chrX	101267255	101269255	0.71174	-0.1475	14	0.073139	0.19816	0.63093	0.77843	ENSMUSG00000031304	Il2rg	WT6HOMO6
chr2	139492913	139494913	0.71543	-0.220687	16	0.028819	0.20061	0.40519	0.62588	ENSMUSG00000039092	Sptlc3	WT6HOMO6_WT12HOMO6
chrX	135493588	135495588	0.71543	-0.133143	7	0.38287	0.20154	0.80971	0.94286	ENSMUSG00000054994	AV320801	WT6HOMO6_WT12HOMO6
chr19	40993148	40995148	0.7349	-0.117931	29	0.042413	0.20984	0.67272	0.79066	ENSMUSG00000061132	Blnk	WT6HOMO6
chrX	73081478	73083478	0.7349	-0.110862	29	0.080201	0.21066	0.56855	0.67941	ENSMUSG00000079845	Xlr4a	WT6HOMO6_WT12HOMO6
chr2	150705876	150707876	0.77814	-0.109765	17	0.031341	0.23305	0.82571	0.93547	ENSMUSG00000086563	Platr15	WT12WT6_WT12HOMO6
chr4	140809648	140811648	0.80994	-0.100687	32	0.056565	0.26593	0.66612	0.76681	ENSMUSG00000025328	Padi3	WT12WT6_WT12HOMO6
chr5	43980779	43982779	0.80994	-0.165611	18	0.04981	0.27	0.47	0.63561	ENSMUSG00000048373	Fgfbp1	WT6HOMO6
chr7	79386048	79388048	0.80994	-0.112514	35	0.024489	0.2593	0.63103	0.74354	ENSMUSG00000039194	Rlbp1	WT6HOMO6_WT12HOMO6
chr6	128991952	128993952	0.82465	0.139143	14	0.16807	0.3016	0.70514	0.566	ENSMUSG00000087150	BC064078	WT6HOMO6
chr10	78040947	78042947	0.82972	-0.10425	32	0.09327	0.31986	0.70062	0.80487	ENSMUSG00000000730,ENSMUSG00000000731	Aire,Dnmt3l	WT6HOMO6_WT12HOMO6
chr2	130011349	130013349	0.82972	-0.119429	28	0.10829	0.32121	0.60379	0.72321	ENSMUSG00000027401	Tgm3	WT6HOMO6_WT12HOMO6
chr13	4190150	4192150	0.85915	-0.130429	7	0.25932	0.33828	0.727	0.85743	ENSMUSG00000021213	Akr1c13	WT6HOMO6_WT12HOMO6
chr14	10452458	10454458	0.86498	-0.1442	20	0.2036	0.342	0.2432	0.3874	ENSMUSG00000060579	Fhit	WT6HOMO6_WT12HOMO6
chr2	150484091	150486091	0.89251	-0.114909	11	0.21695	0.37126	0.65918	0.77409	ENSMUSG00000074731	Zfp345	WT12HOMO6
chr4	119068111	119070111	0.89251	-0.151462	13	0.064166	0.37082	0.61608	0.76754	ENSMUSG00000066060	Gm12866	WT6HOMO6_WT12HOMO6
chr5	64476008	64478008	0.90117	-0.135476	21	0.094356	0.37858	0.48333	0.61881	ENSMUSG00000105352	C030018K13Rik	WT6HOMO6_WT12HOMO6
chr9	77137702	77139702	0.91187	-0.169	3	0.2	0.38758	0.369	0.538	ENSMUSG00000032355	Mlip	WT6HOMO6
chr15	9435028	9437028	0.92781	-0.158682	22	0.15219	0.4156	0.494	0.65268	ENSMUSG00000039676	Capsl	WT12HOMO6
chr17	32946402	32948402	0.96671	-0.134133	30	0.11708	0.45693	0.4554	0.58953	ENSMUSG00000024055	Cyp4f13	WT6HOMO6_WT12HOMO6
chr5	17834696	17836696	0.96671	-0.1615	8	0.27863	0.46358	0.39438	0.55587	ENSMUSG00000002944	Cd36	WT6HOMO6
chr2	84935664	84937664	0.97774	-0.120282	39	0.2484	0.47754	0.23572	0.356	ENSMUSG00000027074	Slc43a3	WT6HOMO6
chr13	4278433	4280433	1	-0.106889	9	0.5457	0.7847	0.75667	0.86356	ENSMUSG00000021211	Akr1c12	WT6HOMO6_WT12HOMO6
chr13	60896053	60898053	1	-0.100941	17	0.41827	0.72648	0.76494	0.86588	ENSMUSG00000074874	Ctla2b	WT6HOMO6_WT12HOMO6
chr14	4181576	4183576	1	0.111	1	1	1	1	0.889	ENSMUSG00000079391	Gm2974	WT6HOMO6
chr14	6888962	6890962	1	0.27	1	1	1	0.94	0.67	ENSMUSG00000090691	Gm3667	WT6HOMO6_WT12HOMO6
chr14	19584135	19586135	1	-0.33	1	1	1	0.67	1	ENSMUSG00000093979	Gm2237	WT6HOMO6
chr14	41277805	41279805	1	-0.22075	4	0.028571	1	0.77925	1	ENSMUSG00000091110	Gm2832	WT12HOMO6
chr14	41572211	41574211	1	0.221	1	1	1	0.774	0.553	ENSMUSG00000090440	1700049E17Rik2	WT6HOMO6_WT12HOMO6
chr18	59061248	59063248	1	-0.105591	22	0.26993	0.51709	0.30373	0.40932	ENSMUSG00000050875	Minar2	WT6HOMO6_WT12HOMO6
chr2	122425477	122427477	1	-0.12	1	1	1	0.88	1	ENSMUSG00000027219	Slc28a2	WT6HOMO6_WT12HOMO6
chr5	98565926	98567926	1	-0.1375	14	0.35812	0.88432	0.63907	0.77657	ENSMUSG00000067101	1700010H22Rik	WT6HOMO6
chrX	73147796	73149796	1	0.165	1	1	1	1	0.835	ENSMUSG00000072479	Xlr5b	WT6HOMO6_WT12HOMO6

### Sheet: Embryo_ThreeWay_UP_TSS1000
chr	start	end	FDR	mean_methyl_diff	Number_cpg	pvalue_MWU	pvalue_2KDS	HOMO_methylation	WT_methylation	ensembl_ID	mgi_symbol	Threee-way comparison
chr19	61225683	61227683	1.7158e-26	0.379102	177	4.7629e-14	3.7793e-29	0.45659	0.077492	ENSMUSG00000059326	Csf2ra	WT6HOMO6_WT12HOMO6
chr14	14345275	14347275	1.2001e-09	0.166382	110	1.068e-13	5.2867e-12	0.21442	0.048036	ENSMUSG00000068758	Il3ra	WT6HOMO6_WT12HOMO6
chr13	3477230	3479230	8.4795e-07	0.349893	56	5.515e-09	7.471e-09	0.60279	0.25289	ENSMUSG00000097709	2810429I04Rik	WT6HOMO6_WT12HOMO6
chr4	147867979	147869979	1.4261e-06	0.404484	62	3.938e-11	1.5706e-08	0.65189	0.2474	ENSMUSG00000070583	Fv1	WT6HOMO6_WT12HOMO6
chr18	4197938	4199938	2.042e-05	-0.415414	29	3.8547e-08	2.6987e-07	0.51679	0.93221	ENSMUSG00000073647	Gm10557	WT6HOMO6_WT12HOMO6
chr16	88562183	88564183	3.4262e-05	-0.290333	36	4.1409e-08	5.2827e-07	0.57417	0.8645	ENSMUSG00000050520	Cldn8	WT12WT6
chr10	82047123	82049123	8.6074e-05	0.24263	54	4.7029e-06	1.5167e-06	0.46794	0.22531	ENSMUSG00000061371	Zfp873	WT6HOMO6_WT12HOMO6
chr6	148353656	148355656	0.00010125	0.180284	109	1.3446e-06	2.0072e-06	0.55275	0.37247	ENSMUSG00000063171	Rps4l	WT6HOMO6_WT12HOMO6
chr10	82127013	82129013	0.00016496	0.19861	59	1.7558e-07	3.6335e-06	0.37736	0.17875	ENSMUSG00000078435	AU041133	WT6HOMO6_WT12HOMO6
chrX	136084255	136086255	0.00032833	-0.390571	28	4.1156e-07	7.9551e-06	0.48382	0.87439	ENSMUSG00000057000	Nxf3	WT12WT6
chr12	20920262	20922262	0.0018342	0.15316	100	1.3815e-05	4.848e-05	0.39655	0.24339	ENSMUSG00000069755	Zfp125	WT12Homo6
chr10	107485134	107487134	0.012988	-0.248061	49	5.7773e-07	0.00037191	0.53778	0.78584	ENSMUSG00000000435	Myf5	WT12WT6
chr8	20423814	20425814	0.029884	0.233214	14	0.00023709	0.00098737	0.29864	0.065429	ENSMUSG00000071793	2610005L07Rik	WT6HOMO6_WT12HOMO6
chr5	109995521	109997521	0.053463	0.204946	37	0.0087513	0.0019576	0.58695	0.382	ENSMUSG00000066613	Zfp932	WT12Homo6
chr5	136037496	136039496	0.053463	-0.123214	28	0.00029291	0.0021197	0.74739	0.87061	ENSMUSG00000042985	Upk3b	WT12WT6
chrX	113296510	113298510	0.083659	-0.144458	48	0.0003394	0.0035011	0.18448	0.32894	ENSMUSG00000025592	Dach2	WT12WT6
chr2	177463846	177465846	0.14167	0.248	15	0.0015084	0.0071771	0.3916	0.1436	ENSMUSG00000078866	Zfp970	WT6HOMO6_WT12HOMO6
chr12	72916906	72918906	0.3478	0.10675	60	0.027865	0.022216	0.44597	0.33922	ENSMUSG00000021098	4930447C04Rik	WT6HOMO6_WT12HOMO6
chr12	23314358	23316358	0.42681	0.221444	9	0.010613	0.034784	0.277	0.055556	ENSMUSG00000092465	Gm20472	WT6HOMO6_WT12HOMO6
chr6	66464699	66466699	0.42681	-0.211437	16	0.0037073	0.032556	0.57112	0.78256	ENSMUSG00000107479	2610300M13Rik	WT12WT6
chr10	33079554	33081554	0.46124	-0.11	4	0.11429	0.039622	0.758	0.868	ENSMUSG00000019787	Trdn	WT12WT6
chr15	79164240	79166240	0.47162	0.150558	52	0.016153	0.042592	0.59325	0.44269	ENSMUSG00000033006	Sox10	WT12WT6
chr13	113208659	113210659	0.57143	0.121919	37	0.0069905	0.063884	0.45114	0.32922	ENSMUSG00000042379	Esm1	WT12WT6
chr8	123185242	123187242	0.57143	0.10805	40	0.014913	0.064191	0.78787	0.67983	ENSMUSG00000019278	Dpep1	WT12WT6_WT12HOMO6
chr3	78916258	78918258	0.60643	-0.114417	12	0.017271	0.069458	0.86908	0.9835	ENSMUSG00000070443	Gm10291	WT12Homo6
chr1	137923388	137925388	0.6653	-0.106312	16	0.011565	0.08676	0.77712	0.88344	ENSMUSG00000103038	Gm37124	WT12WT6_WT12HOMO6
chr1	137948422	137950422	0.6653	-0.111182	11	0.023308	0.090501	0.64555	0.75673	ENSMUSG00000103427	Gm37534	WT12WT6_WT12HOMO6
chr17	36868574	36870574	0.6653	-0.134903	31	0.022985	0.081448	0.61026	0.74516	ENSMUSG00000073400	Trim10	WT12WT6
chr16	25682763	25684763	0.70587	-0.243067	15	0.044253	0.10417	0.4614	0.70447	ENSMUSG00000022510	Trp63	WT12WT6
chr17	48298498	48300498	0.70587	-0.1586	15	0.040057	0.10407	0.55233	0.71093	ENSMUSG00000071068	Treml2	WT12WT6
chr5	105109276	105111276	0.75516	0.142286	7	0.097319	0.11752	0.47686	0.33457	ENSMUSG00000029298	Gbp9	WT12WT6
chrX	97376216	97378216	0.80369	-0.114926	27	0.037101	0.12872	0.28467	0.39959	ENSMUSG00000034457	Eda2r	WT12WT6
chrX	112010007	112012007	0.88971	-0.139	3	0.2	0.15286	0.69367	0.83267	ENSMUSG00000034555	Tex16	WT12Homo6
chr6	121299227	121301227	0.92161	-0.128914	35	0.10886	0.16443	0.35503	0.48394	ENSMUSG00000030108	Slc6a13	WT12WT6
chr10	20724078	20726078	0.97798	0.12086	43	0.061496	0.18526	0.61291	0.49205	ENSMUSG00000019990	Pde7b	WT12WT6
chr16	77415624	77417624	0.97798	-0.1178	10	0.08921	0.18119	0.837	0.9548	ENSMUSG00000103916	Gm38071	WT12WT6_WT12HOMO6
chr1	91350016	91352016	1	-0.126211	19	0.042455	0.22207	0.62874	0.75495	ENSMUSG00000026308	Klhl30	WT12WT6
chr1	110976363	110978363	1	-0.156429	7	0.12821	0.39548	0.53443	0.69086	ENSMUSG00000047216	Cdh19	WT12WT6_WT12HOMO6
chr11	32295489	32297489	1	0.1184	5	0.69048	0.56461	0.656	0.5376	ENSMUSG00000069917	Hba-a2	WT12WT6
chr12	19386809	19388809	1	0.284	1	1	1	1	0.716	ENSMUSG00000093908	Gm5784	WT6HOMO6_WT12HOMO6
chr15	80571594	80573594	1	-0.100977	43	0.050432	0.22733	0.54072	0.6417	ENSMUSG00000042351	Grap2	WT12WT6
chr17	57838221	57840221	1	-0.114	1	1	1	0.836	0.95	ENSMUSG00000071052	Rpl7a-ps5	WT12WT6_WT12HOMO6
chr18	23414135	23416135	1	-0.188208	24	0.045489	0.22176	0.42967	0.61787	ENSMUSG00000024302	Dtna	WT12WT6
chr19	40993148	40995148	1	-0.117931	29	0.042413	0.20984	0.67272	0.79066	ENSMUSG00000061132	Blnk	WT12WT6
chr3	19956054	19958054	1	0.113364	11	0.51903	0.5411	0.86682	0.75345	ENSMUSG00000003617	Cp	WT12WT6
chr6	128991952	128993952	1	0.139143	14	0.16807	0.3016	0.70514	0.566	ENSMUSG00000087150	BC064078	WT12WT6
chr8	20135502	20137502	1	-0.198	1	1	1	0.802	1	ENSMUSG00000096401	Gm21811	WT6HOMO6_WT12HOMO6
chr9	77137702	77139702	1	-0.169	3	0.2	0.38758	0.369	0.538	ENSMUSG00000032355	Mlip	WT12WT6
chrX	101267255	101269255	1	-0.1475	14	0.073139	0.19816	0.63093	0.77843	ENSMUSG00000031304	Il2rg	WT12WT6
