## Supplemental Table 6 for "EHMT2 Controls Transcriptional Noise and the Developmental Switch after Gastrulation in the Mouse Embryo"

### Sheet: MATMUT.EM.DE genes.down
ID	Description	GeneRatio	BgRatio	pvalue	p.adjust	qvalue	geneID	Count
GO:0048821	erythrocyte development	9/140	37/20539	2.59122e-12	6.13602e-09	5.33246e-09	Epb42/Rhag/Gata1/Ank1/Hbb-b1/Klf1/Hba-x/Hba-a2/Hba-a1	9
GO:0042744	hydrogen peroxide catabolic process	7/140	27/20539	4.65787e-10	5.23958e-07	4.55342e-07	Snca/Hbb-y/Hbb-bh1/Hbb-b1/Hba-x/Hba-a1/Hbb-bt	7
GO:0017001	antibiotic catabolic process	8/140	45/20539	6.63798e-10	5.23958e-07	4.55342e-07	Snca/Hbb-y/Hbb-bh1/Hbb-b1/Hba-x/Hba-a1/Hbb-bt/Adh1	8
GO:0002262	myeloid cell homeostasis	12/140	170/20539	2.0394e-09	7.91035e-07	6.87443e-07	Epb42/Rhag/Anxa1/Gfi1b/Gata1/Ank1/Hbb-b1/Klf1/Hba-x/Hba-a2/Hba-a1/Trim10	12
GO:0034101	erythrocyte homeostasis	11/140	136/20539	2.33836e-09	7.91035e-07	6.87443e-07	Epb42/Rhag/Gfi1b/Gata1/Ank1/Hbb-b1/Klf1/Hba-x/Hba-a2/Hba-a1/Trim10	11
GO:0051187	cofactor catabolic process	8/140	55/20539	3.5409e-09	1.04811e-06	9.10851e-07	Snca/Blvrb/Hbb-y/Hbb-bh1/Hbb-b1/Hba-x/Hba-a1/Hbb-bt	8
GO:0015669	gas transport	5/140	15/20539	3.89319e-08	1.02434e-05	8.90196e-06	Rhag/Hbb-y/Hbb-bh1/Hbb-b1/Hba-x	5
GO:0042743	hydrogen peroxide metabolic process	7/140	51/20539	5.29933e-08	1.25488e-05	1.09055e-05	Snca/Hbb-y/Hbb-bh1/Hbb-b1/Hba-x/Hba-a1/Hbb-bt	7
GO:0006778	porphyrin-containing compound metabolic process	5/140	37/20539	5.00923e-06	0.000697756	0.00060638	Sptb/Spta1/Ank1/Blvrb/Hebp1	5
GO:0003012	muscle system process	11/140	380/20539	6.05991e-05	0.00755256	0.00656351	Wisp1/Myl2/Pgam2/Edn1/Lmod2/Csrp3/Mlip/Tnni3/Nppa/Adra2b/Ctnna3	11
GO:0030239	myofibril assembly	5/140	65/20539	8.14559e-05	0.0095087	0.00826347	Myl2/Edn1/Lmod2/Csrp3/Acta1	5
GO:0071280	cellular response to copper ion	3/140	13/20539	8.43255e-05	0.0095087	0.00826347	Snca/Mt2/Mt1	3
GO:0015893	drug transport	8/140	207/20539	8.90485e-05	0.00958486	0.00832966	Slc16a12/Edn1/Rhag/Snca/Hbb-y/Hbb-bh1/Hbb-b1/Hba-x	8
GO:0051693	actin filament capping	4/140	37/20539	0.000114679	0.0118069	0.0102607	Sptb/Spta1/Lmod2/Add2	4
GO:0007517	muscle organ development	11/140	418/20539	0.000140736	0.0124368	0.0108081	Wisp1/Epor/Myl2/Edn1/Col3a1/Kel/Csrp3/Acta1/Lif/Tnni3/Vgll2	11
GO:0032272	negative regulation of protein polymerization	5/140	73/20539	0.000141804	0.0124368	0.0108081	Sptb/Snca/Spta1/Lmod2/Add2	5
GO:0055002	striated muscle cell development	7/140	180/20539	0.000238346	0.0194622	0.0169135	Wisp1/Myl2/Edn1/Lmod2/Kel/Csrp3/Acta1	7
GO:0055076	transition metal ion homeostasis	6/140	128/20539	0.000247165	0.0195095	0.0169546	Epb42/Rhag/Steap3/Ank1/Mt2/Mt1	6
GO:0072503	cellular divalent inorganic cation homeostasis	11/140	483/20539	0.00048305	0.0338	0.0293736	Epor/Trdn/Edn1/Cxcl13/Snca/Kel/Csrp3/Mt2/Mt1/Pygm/Tnni3	11
GO:0034754	cellular hormone metabolic process	5/140	95/20539	0.000485304	0.0338	0.0293736	Aldh1a3/Cacna1h/Hsd3b6/Cyp11a1/Adh1	5
GO:0030042	actin filament depolymerization	4/140	54/20539	0.00050206	0.0339679	0.0295196	Sptb/Spta1/Lmod2/Add2	4
GO:0060047	heart contraction	7/140	206/20539	0.000537551	0.0344033	0.029898	Myl2/Trdn/Edn1/Csrp3/Tnni3/Nppa/Ctnna3	7
GO:0006779	porphyrin-containing compound biosynthetic process	3/140	25/20539	0.000638706	0.0368892	0.0320583	Sptb/Spta1/Ank1	3
GO:0007263	nitric oxide mediated signal transduction	3/140	26/20539	0.000718427	0.0369834	0.0321402	Mt2/Mt1/Neurod1	3
GO:0010927	cellular component assembly involved in morphogenesis	5/140	105/20539	0.000766048	0.0377917	0.0328426	Myl2/Edn1/Lmod2/Csrp3/Acta1	5
GO:0051291	protein heterooligomerization	6/140	164/20539	0.000919601	0.0444411	0.0386213	Hbb-y/Hbb-bh1/Hbb-b1/Hba-x/Hba-a1/Hbb-bt	6
GO:0090257	regulation of muscle system process	7/140	231/20539	0.00105338	0.0498878	0.0433547	Wisp1/Edn1/Mlip/Tnni3/Nppa/Adra2b/Ctnna3	7

### Sheet: MATMUT.EM.DE genes.up
ID	Description	GeneRatio	BgRatio	pvalue	p.adjust	qvalue	geneID	Count
GO:2000380	regulation of mesoderm development	2/12	17/20539	4.23507e-05	0.00511861	0.00247242	Mixl1/Mesp1	2
GO:0003002	regionalization	4/12	367/20539	4.4317e-05	0.00511861	0.00247242	Evx1/Mesp1/Cdx4/Msgn1	4
GO:0035987	endodermal cell differentiation	2/12	27/20539	0.000108948	0.00629174	0.00303907	Mixl1/Mesp1	2
GO:0007492	endoderm development	2/12	66/20539	0.000657417	0.0216948	0.0104791	Mixl1/Mesp1	2
GO:0010923	negative regulation of phosphatase activity	2/12	78/20539	0.000916806	0.0244894	0.011829	Pcdh11x/Ppp1r1b	2
GO:0001756	somitogenesis	2/12	83/20539	0.00103724	0.0244894	0.011829	Mesp1/Msgn1	2
GO:0035305	negative regulation of dephosphorylation	2/12	91/20539	0.00124493	0.0244894	0.011829	Pcdh11x/Ppp1r1b	2
GO:0061053	somite development	2/12	102/20539	0.00156038	0.0277268	0.0133927	Mesp1/Msgn1	2
GO:0003129	heart induction	1/12	10/20539	0.00582848	0.0494595	0.0238902	Mesp1	1
GO:0003211	cardiac ventricle formation	1/12	10/20539	0.00582848	0.0494595	0.0238902	Mesp1	1
GO:0003306	Wnt signaling pathway involved in heart development	1/12	11/20539	0.00640961	0.0494595	0.0238902	Mesp1	1
GO:0045924	regulation of female receptivity	1/12	11/20539	0.00640961	0.0494595	0.0238902	Ppp1r1b	1
GO:0003207	cardiac chamber formation	1/12	12/20539	0.00699043	0.0494595	0.0238902	Mesp1	1
GO:0035092	sperm chromatin condensation	1/12	14/20539	0.00815114	0.0494595	0.0238902	Sycp1	1
GO:0060180	female mating behavior	1/12	14/20539	0.00815114	0.0494595	0.0238902	Ppp1r1b	1
GO:0070365	hepatocyte differentiation	1/12	14/20539	0.00815114	0.0494595	0.0238902	Mesp1	1
GO:0003161	cardiac conduction system development	1/12	16/20539	0.0093106	0.0494595	0.0238902	Mesp1	1
GO:0060026	convergent extension	1/12	16/20539	0.0093106	0.0494595	0.0238902	Mesp1	1
GO:0060579	ventral spinal cord interneuron fate commitment	1/12	16/20539	0.0093106	0.0494595	0.0238902	Evx1	1
GO:0042074	cell migration involved in gastrulation	1/12	17/20539	0.00988987	0.0494595	0.0238902	Mixl1	1
GO:0043278	response to morphine	1/12	17/20539	0.00988987	0.0494595	0.0238902	Ppp1r1b	1
GO:0048368	lateral mesoderm development	1/12	17/20539	0.00988987	0.0494595	0.0238902	Mesp1	1
GO:0060973	cell migration involved in heart development	1/12	17/20539	0.00988987	0.0494595	0.0238902	Mesp1	1
GO:0014072	response to isoquinoline alkaloid	1/12	18/20539	0.0104688	0.0494595	0.0238902	Ppp1r1b	1
GO:0021514	ventral spinal cord interneuron differentiation	1/12	18/20539	0.0104688	0.0494595	0.0238902	Evx1	1
GO:0060850	regulation of transcription involved in cell fate commitment	1/12	18/20539	0.0104688	0.0494595	0.0238902	Evx1	1
GO:0060947	cardiac vascular smooth muscle cell differentiation	1/12	18/20539	0.0104688	0.0494595	0.0238902	Mesp1	1

### Sheet: MATMUT.Dispersion.up
ID	Description	GeneRatio	BgRatio	pvalue	p.adjust	qvalue	geneID	Count
GO:0006778	porphyrin-containing compound metabolic process	11/204	33/13789	8.25981e-13	2.4796e-09	2.19624e-09	Sptb/Tmem14c/Cpox/Fech/Alas2/Spta1/Uros/Ank1/Hmbs/Blvrb/Hebp1	11
GO:0006779	porphyrin-containing compound biosynthetic process	9/204	26/13789	7.153e-11	7.15777e-08	6.33982e-08	Sptb/Tmem14c/Cpox/Fech/Alas2/Spta1/Uros/Ank1/Hmbs	9
GO:0034101	erythrocyte homeostasis	15/204	129/13789	7.22806e-10	3.87883e-07	3.43558e-07	Hoxb6/Slc4a1/Zfp36l1/Tmem14c/Fech/Alas2/Tal1/Kmt2e/Gata1/Ank1/Hoxa5/Foxo3/Hba-x/Hba-a1/Trim10	15
GO:0002262	myeloid cell homeostasis	16/204	151/13789	7.75249e-10	3.87883e-07	3.43558e-07	Hoxb6/Slc4a1/Zfp36l1/Tmem14c/Fech/Alas2/Slc7a11/Tal1/Kmt2e/Gata1/Ank1/Hoxa5/Foxo3/Hba-x/Hba-a1/Trim10	16
GO:0030218	erythrocyte differentiation	14/204	118/13789	2.08027e-09	8.9214e-07	7.90191e-07	Slc4a1/Zfp36l1/Tmem14c/Fech/Alas2/Tal1/Kmt2e/Gata1/Ank1/Hoxa5/Foxo3/Hba-x/Hba-a1/Trim10	14
GO:0042440	pigment metabolic process	9/204	54/13789	8.50959e-08	2.55458e-05	2.26266e-05	Tmem14c/Cpox/Fech/Alas2/Slc7a11/Uros/Hmbs/Blvrb/Hebp1	9
GO:0006936	muscle contraction	15/204	229/13789	1.57977e-06	0.000364805	0.000323117	Mybpc3/Anxa6/Ccn2/Ednrb/Tnnt2/Tnni1/Kcnj5/Tpm1/Myh6/Nppa/Cacna1c/Ttn/Actn2/Prkg1/Myl4	15
GO:0051186	cofactor metabolic process	19/204	403/13789	8.61787e-06	0.00147457	0.00130607	Gstm5/Slc4a1/Pnpo/Sptb/Tmem14c/Cpox/Fech/Alas2/Spta1/Slc7a11/Uros/Ank1/Hmbs/Blvrb/Hebp1/Hbb-y/Hbb-bh1/Hba-x/Hba-a1	19
GO:0008016	regulation of heart contraction	11/204	143/13789	8.92529e-06	0.00147457	0.00130607	Mybpc3/Ccn2/Tnnt2/Kcnj5/Tpm1/Myh6/Nppa/Cacna1c/Prkg1/Myl4/Bves	11
GO:0030042	actin filament depolymerization	7/204	51/13789	9.33275e-06	0.00147457	0.00130607	Sptb/Sema5a/Spta1/Add2/Tpm1/Mical2/Actn2	7
GO:0048738	cardiac muscle tissue development	14/204	236/13789	1.11226e-05	0.00159	0.00140831	Mybpc3/Gata6/Pim1/Tnnt2/Tnni1/Tpm1/Myh6/Ccnb1/Foxc2/Ttn/Actn2/Prkg1/Bves/Xirp1	14
GO:0060537	muscle tissue development	19/204	414/13789	1.26084e-05	0.00171046	0.00151499	Mybpc3/Gata6/Trp63/Pim1/Tnnt2/Tnni1/Foxp2/Kel/Tpm1/Egr1/Myh6/Ccnb1/Pgm5/Foxc2/Ttn/Actn2/Prkg1/Bves/Xirp1	19
GO:0032970	regulation of actin filament-based process	17/204	353/13789	1.99205e-05	0.00239206	0.00211871	Cnn2/Ccn2/Itgb3/Sptb/Jmy/Sema5a/Arhgap28/Tnnt2/Spta1/Epha5/Add2/Tpm1/Prkce/Tmsb4x/Synpo2/Cacna1c/Actn2	17
GO:0030239	myofibril assembly	7/204	62/13789	3.45537e-05	0.00357691	0.00316816	Mybpc3/Tnnt2/Myh6/Pgm5/Ttn/Actn2/Xirp1	7
GO:0030834	regulation of actin filament depolymerization	6/204	48/13789	7.12354e-05	0.00618469	0.00547794	Sptb/Sema5a/Spta1/Add2/Tpm1/Actn2	6
GO:0035265	organ growth	11/204	184/13789	9.22814e-05	0.00692572	0.00613429	Gata6/Anxa6/Pim1/Ddr2/Anxa2/Myh6/Ccnb1/Foxc2/Cacna1c/Ttn/Prkg1	11
GO:0009611	response to wounding	16/204	375/13789	0.00014628	0.00934325	0.00827555	Cnn2/Slc4a1/Anxa6/Itgb3/Zfp36l1/Cdkn1a/Serpine2/Slc7a11/Gata1/Anxa2/Tpm1/Prkce/Foxc2/Prkg1/Pvt1/AI506816	16
GO:0042744	hydrogen peroxide catabolic process	4/204	19/13789	0.000151459	0.00947248	0.00839002	Hbb-y/Hbb-bh1/Hba-x/Hba-a1	4
GO:0055002	striated muscle cell development	10/204	165/13789	0.000172124	0.0101683	0.0090063	Mybpc3/Tnnt2/Kel/Myh6/Pgm5/Ttn/Actn2/Prkg1/Bves/Xirp1	10
GO:0110053	regulation of actin filament organization	12/204	232/13789	0.000176133	0.0101683	0.0090063	Ccn2/Sptb/Jmy/Sema5a/Arhgap28/Spta1/Add2/Tpm1/Prkce/Tmsb4x/Synpo2/Actn2	12
GO:0050878	regulation of body fluid levels	12/204	235/13789	0.000198458	0.0110328	0.00977205	Slc4a1/Itgb3/Ednrb/Trp63/Serpine2/Stk39/Slc7a11/Gata1/Anxa2/Scd1/Prkce/Prkg1	12
GO:0032414	positive regulation of ion transmembrane transporter activity	7/204	83/13789	0.000224556	0.0120378	0.0106622	Cnksr3/Stk39/Nipsnap2/Nppa/Reln/Actn2/Prkg1	7
GO:1902903	regulation of supramolecular fiber organization	14/204	317/13789	0.000268805	0.0136772	0.0121142	Ccn2/Sptb/Jmy/Sema5a/Arhgap28/Spta1/Add2/Cryab/Tpm1/Ckap2/Prkce/Tmsb4x/Synpo2/Actn2	14
GO:0070527	platelet aggregation	5/204	40/13789	0.000291432	0.014111	0.0124984	Itgb3/Serpine2/Slc7a11/Gata1/Prkg1	5
GO:0032411	positive regulation of transporter activity	7/204	89/13789	0.000345878	0.0160475	0.0142137	Cnksr3/Stk39/Nipsnap2/Nppa/Reln/Actn2/Prkg1	7
GO:0033275	actin-myosin filament sliding	3/204	10/13789	0.000354648	0.0161311	0.0142877	Tnnt2/Tpm1/Myh6	3
GO:0003007	heart morphogenesis	12/204	254/13789	0.000403831	0.0178279	0.0157906	Mybpc3/Gata6/Pim1/Tnnt2/Tnni1/Parva/Tpm1/Myh6/Foxc2/Ttn/Noto/Xirp1	12
GO:0045639	positive regulation of myeloid cell differentiation	6/204	67/13789	0.000458985	0.0196839	0.0174345	Itgb3/Zfp36l1/Tal1/Gata1/Hoxa5/Foxo3	6
GO:0090066	regulation of anatomical structure size	17/204	465/13789	0.000554747	0.0229448	0.0203228	Sptb/Jmy/Ednrb/Sema5a/Arhgap28/Spta1/Kel/Add2/Tpm1/Nkx6-1/Nppa/Prkce/Foxc2/Tmsb4x/Cacna1c/Actn2/Prkg1	17
GO:0072332	intrinsic apoptotic signaling pathway by p53 class mediator	6/204	70/13789	0.000581326	0.0232685	0.0206095	Bbc3/Jmy/Trp63/Cdkn1a/Steap3/Eda2r	6
GO:0033002	muscle cell proliferation	10/204	194/13789	0.000626451	0.0244803	0.0216829	Ndrg2/Gata6/Itgb3/Cdkn1a/Pim1/Tgm2/Egr1/Ccnb1/Foxc2/Prkg1	10
GO:0072109	glomerular mesangium development	3/204	12/13789	0.000636119	0.0244824	0.0216847	Itgb3/Egr1/Foxc2	3
GO:0045926	negative regulation of growth	11/204	233/13789	0.000705868	0.0257643	0.0228201	H19/Bbc3/Sqstm1/Sema5a/Cdkn1a/Serpine2/Zmat3/Cryab/Scd1/Nppa/Dact3	11
GO:0019934	cGMP-mediated signaling	4/204	28/13789	0.00072092	0.0257643	0.0228201	Prkar2b/Ednrb/Nppa/Prkg1	4
GO:0071480	cellular response to gamma radiation	4/204	28/13789	0.00072092	0.0257643	0.0228201	Map3k20/Cdkn1a/Cryab/Egr1	4
GO:0010927	cellular component assembly involved in morphogenesis	7/204	101/13789	0.000743936	0.0262741	0.0232716	Mybpc3/Tnnt2/Myh6/Pgm5/Ttn/Actn2/Xirp1	7
GO:0010634	positive regulation of epithelial cell migration	8/204	133/13789	0.000808212	0.027571	0.0244204	Hspb1/Itgb3/Sema5a/Glipr2/Anxa3/Prkce/Foxc2/Dock1	8
GO:0003002	regionalization	14/204	355/13789	0.000828691	0.0276414	0.0244827	Hoxb6/Meox1/Hoxc5/Trp63/Hoxd8/Pbx2/Nkx6-1/Sostdc1/Hoxa5/Hoxb7/Reln/Foxc2/Ttn/Noto	14
GO:0017001	antibiotic catabolic process	4/204	30/13789	0.000942897	0.0297955	0.0263907	Hbb-y/Hbb-bh1/Hba-x/Hba-a1	4
GO:0001501	skeletal system development	16/204	460/13789	0.00135791	0.039965	0.035398	Hoxb6/Anxa6/Ccn2/Vcan/Hoxc5/Trp63/Col5a2/Hoxd8/Tal1/Anxa2/Hoxa5/Creb3l2/Trps1/Hoxb7/Spns2/Foxc2	16
GO:0051291	protein heterooligomerization	8/204	145/13789	0.0014134	0.0411943	0.0364868	Sqstm1/Tnnt2/Parva/Anxa2/Trps1/Hbb-y/Hbb-bh1/Sept11	8
GO:0048146	positive regulation of fibroblast proliferation	5/204	58/13789	0.00163691	0.04725	0.0418505	Itgb3/Cdkn1a/Ddr2/Anxa2/Ccnb1	5
GO:0042743	hydrogen peroxide metabolic process	4/204	35/13789	0.0017006	0.0481623	0.0426586	Hbb-y/Hbb-bh1/Hba-x/Hba-a1	4
GO:0071695	anatomical structure maturation	8/204	150/13789	0.00175305	0.0491838	0.0435634	Ednrb/Tal1/Cspg4/Lyl1/Hoxa5/Ccnb1/Foxo3/Hba-x	8

### Sheet: DE and Dispersion top pathways
	Pathway	Genes
DE	actin filament depolymerization	Sptb/Sema5a/Spta1/Add2/Tpm1/Mical2/Actn2
Dispersion	antibiotic catabolic process	Snca/Hbb-y/Hbb-bh1/Hbb-b1/Hba-x/Hba-a1/Hbb-bt/Adh1
	cardiac muscle tissue development	Mybpc3/Gata6/Pim1/Tnnt2/Tnni1/Tpm1/Myh6/Ccnb1/Foxc2/Ttn/Actn2/Prkg1/Bves/Xirp1
	cofactor catabolic process	Snca/Blvrb/Hbb-y/Hbb-bh1/Hbb-b1/Hba-x/Hba-a1/Hbb-bt
	cofactor metabolic process	Gstm5/Slc4a1/Pnpo/Sptb/Tmem14c/Cpox/Fech/Alas2/Spta1/Slc7a11/Uros/Ank1/Hmbs/Blvrb/Hebp1/Hbb-y/Hbb-bh1/Hba-x/Hba-a1
	erythrocyte development	Epb42/Rhag/Gata1/Ank1/Hbb-b1/Klf1/Hba-x/Hba-a2/Hba-a1
	erythrocyte differentiation	Slc4a1/Zfp36l1/Tmem14c/Fech/Alas2/Tal1/Kmt2e/Gata1/Ank1/Hoxa5/Foxo3/Hba-x/Hba-a1/Trim10
	erythrocyte homeostasis	Hoxb6/Slc4a1/Zfp36l1/Tmem14c/Fech/Alas2/Tal1/Kmt2e/Gata1/Ank1/Hoxa5/Foxo3/Hba-x/Hba-a1/Trim10
	erythrocyte homeostasis	Epb42/Rhag/Gfi1b/Gata1/Ank1/Hbb-b1/Klf1/Hba-x/Hba-a2/Hba-a1/Trim10
	gas transport	Rhag/Hbb-y/Hbb-bh1/Hbb-b1/Hba-x
	hydrogen peroxide catabolic process	Snca/Hbb-y/Hbb-bh1/Hbb-b1/Hba-x/Hba-a1/Hbb-bt
	hydrogen peroxide metabolic process	Snca/Hbb-y/Hbb-bh1/Hbb-b1/Hba-x/Hba-a1/Hbb-bt
	muscle contraction	Mybpc3/Anxa6/Ccn2/Ednrb/Tnnt2/Tnni1/Kcnj5/Tpm1/Myh6/Nppa/Cacna1c/Ttn/Actn2/Prkg1/Myl4
	muscle system process	Wisp1/Myl2/Pgam2/Edn1/Lmod2/Csrp3/Mlip/Tnni3/Nppa/Adra2b/Ctnna3
	muscle tissue development	Mybpc3/Gata6/Trp63/Pim1/Tnnt2/Tnni1/Foxp2/Kel/Tpm1/Egr1/Myh6/Ccnb1/Pgm5/Foxc2/Ttn/Actn2/Prkg1/Bves/Xirp1
	myeloid cell homeostasis	Hoxb6/Slc4a1/Zfp36l1/Tmem14c/Fech/Alas2/Slc7a11/Tal1/Kmt2e/Gata1/Ank1/Hoxa5/Foxo3/Hba-x/Hba-a1/Trim10
	myeloid cell homeostasis	Epb42/Rhag/Anxa1/Gfi1b/Gata1/Ank1/Hbb-b1/Klf1/Hba-x/Hba-a2/Hba-a1/Trim10
	myofibril assembly	Myl2/Edn1/Lmod2/Csrp3/Acta1
	pigment metabolic process	Tmem14c/Cpox/Fech/Alas2/Slc7a11/Uros/Hmbs/Blvrb/Hebp1
	porphyrin-containing compound biosynthetic process	Sptb/Tmem14c/Cpox/Fech/Alas2/Spta1/Uros/Ank1/Hmbs
	porphyrin-containing compound metabolic process	Sptb/Tmem14c/Cpox/Fech/Alas2/Spta1/Uros/Ank1/Hmbs/Blvrb/Hebp1
	porphyrin-containing compound metabolic process	Sptb/Spta1/Ank1/Blvrb/Hebp1
	regulation of heart contraction	Mybpc3/Ccn2/Tnnt2/Kcnj5/Tpm1/Myh6/Nppa/Cacna1c/Prkg1/Myl4/Bves
